# The genome and mRNA transcriptome of the cosmopolitan calanoid copepod *Acartia tonsa* Dana improve the understanding of copepod genome size evolution

**DOI:** 10.1101/560102

**Authors:** Tue Sparholt Jørgensen, Bent Petersen, H. Cecilie B. Petersen, Patrick Denis Browne, Stefan Prost, Jonathon H. Stillman, Lars Hestbjerg Hansen, Benni Winding Hansen

**Author notes:** Lars Hestbjerg Hansen, Department of Environmental Science - Environmental Microbiology and Biotechnology, Aarhus University, Roskilde, Denmark, Tue Sparholt Jørgensen Department of Science and Environment, Roskilde University, Roskilde, Denmark.

## Abstract

Members of the crustacean subclass Copepoda are likely the most abundant metazoans worldwide. Pelagic marine species are critical in converting planktonic microalgae to animal biomass, supporting oceanic food webs. Despite their abundance and ecological importance, only five copepod genomes are publicly available, owing to a number of factors including large genome size, repetitiveness, GC-content, and small animal size. Here, we report the sixth representative copepod genome and the first genome and transcriptome from the calanoid copepod species *Acartia tonsa* Dana, which is among the most numerous mesozooplankton in boreal coastal and estuarine waters. The ecology, physiology and behavior of *A. tonsa* has been studied extensively. The genetic resources contributed in this work will allow researchers to link experimental results to molecular mechanisms. From PCRfree WGS and mRNA Illumina data, we assemble the largest copepod genome to date. We estimate *A. tonsa* has a total genome size of 2.5 Gb including repetitive elements we could not resolve. The non-repetitive fraction of the genome assembly is estimated to be 566Mb. Our DNA sequencing-based analyses suggest there is a 14-fold difference in genome size between the six members of Copepoda with available genomic information through NCBI. This finding complements nucleus staining genome size estimations, where 100-fold difference has been reported within 70 species. We briefly analyze the repeat structure in the existing copepod WGS datasets. The information presented here confirms the evolution of genome size in Copepoda and expands the scope for evolutionary inferences in Copepoda by providing several levels of genetic information from a key planktonic crustacean species.
