## Supplementary material 1 for "The genome and mRNA transcriptome of the cosmopolitan calanoid copepod *Acartia tonsa* Dana improve the understanding of copepod genome size evolution"

### Sheet: Sequencing libraries
Library name	Library type	Biological material	Developmental stage	Bio.material acc.	Nucleic acid purification	Sequencing platform	Read length	Total clusters/read pairs	% > Q30	Library kit	Run accession	Index
Adult mRNA	Stranded mRNA	Total RNA	Adult	ERS1658958	RNeasy mini blood and tissue	Illumina Nextseq500	2x150	38384083	0.84	Truseq str. mRNA	ERR1923344	Truseq AD006
N+C mRNA	Stranded mRNA	Total RNA	Nauplii and copepodite	ERS1658957	RNeasy mini blood and tissue	Illumina Nextseq500	2x150	35668532	0.84	Truseq str. mRNA	ERR1923343	Truseq AD012
Embryo mRNA	Stranded mRNA	Total RNA	Embryos	ERS1658956	RNeasy mini blood and tissue	Illumina Nextseq500	2x150	37451237	0.84	Truseq str. mRNA	ERR1923342	Truseq AD019
PCRfree lib1	PCR free	Genomic DNA	Adult	ERS1658952	DNeasy mini Blood and Tissue	Illumina Nextseq500	2x158	176248698	0.85	Truseq PCR free	ERR1923338	no index sequenced
PCRfree lib2	PCR free	Genomic DNA	Adult	ERS1658953	DNeasy mini Blood and Tissue	Illumina Nextseq500	2x156	180135166	0.85	Truseq PCR free	ERR1923339	Truseq AD004

### Sheet: Assembly statistics
Name	Accession number	Number of scaffolds	Total assembly length (nt)	Longest scaffold (nt)	Scaffold N50 (nt)	Scaffold N90 (nt)
Aton1.0	OETC01	351850	986087961	173414	3610	1251
Name	Accession number	Number of contigs	Total assembly length (nt)	Longest contig (nt)	Contig N50 (nt)	Number of Genes	Number of additional isoforms
Aton_trans	HAGX01	119439	118709440	19191	1052	61149	56257

### Sheet: Copepod genome resources
Assembly	OETC01	AZAI02	FTRT01	LBBV01	LBBX01	TCALIF1_genome_v1.0
Species	Acartia tonsa	Eurytemora affinis	Oithona nana	Caligus rogercresseyi	Lepeophtheirus salmonis	Tigriopus californicus
Species info	Common estruine and coastal species	Common estruine and coastal species	Common estruine and coastal species	Sea louse, aquaculture pest	Salmon louse, aquaculture pest	Common pacific tidepool species
Project	PRJEB20069	PRJNA203087	PRJEB18938	PRJNA280098	PRJNA280127	PRJNA237968
Assembly size	986.162	351.124	82.0669	398.148	665.13	142.573
Assembly GC%	0.31	0.32	0.4	0.32	0.31	0.42
Read GC%	0.33	0.33	0.39	0.39	0.31	0.47
number of contigs/scaffolds	351850	6171	4626	288616	83165	2365
Contig N50	3.2Kb	68Kb	39Kb	1.6Kb	17Kb	14.8Kb
Last updated	2017-12-20	2017-12-13	2017-02-17	2015-05-08	2015-05-08	2015-03-19
Sequencing technology	Illumina Nextseq	Illumina HiSeq	Illumina HiSeq	Illumina HiSeq	Illumina HiSeq	Illumina Hiseq
Scaffolding	Paired end, mRNA	Paired end, Matepair 1, 2, 3, 8 Kb	Paired end, Matepair 3-5, 5-8, 8-11kb, mRNA	Paired end	Paired end	Paired end, MP
Animal tissue	Pool of adult female animals from long term culture	Pool of environmental eggs	Pool of environmental animals	Adult female animal	Adult female animal	Pool of environmental animals
Reported assembly depth	50x	75x	50x	95x	45x	NA
Note	coverage estimated based on mapping on transcripts and sequencing effort	coverage includes matepairs		Coverage calculated by dividing nt sequenced with assembly length: certainlywrong	Coverage calculated by dividing nt sequenced with assembly length: certainlywrong	NA
Submitter	This study	The i5k Initiative	Madoui et al 2017	Jong S Leong, Ben F Koop, Eric B Rondeau	Jong S Leong, Ben F Koop, Eric B Rondeau	The i5k Initiative

### Sheet: BUSCO
	Acartia tonsa	Acartia tonsa transcriptome	Eurytemora affinis	Oithona nana	Caligus rogercresseyi	Lepeophtheirus salmonis	Tigriopus californicus	Drosophila melanogaster	A. tonsa transcriptome
Complete single copy	634	456	820	907	740	952	1006	1055	456
Complete duplicate	20	518	17	23	13	35	14	8	518
Fragmented	220	84	67	36	217	21	20	0	84
Missing	192	8	162	100	96	58	26	3	8
total	1066	1066	1066	1066	1066	1066		1066	1066
	Acartia tonsa	A. tonsa transcriptome	Eurytemora affinis	Oithona nana	Caligus rogercresseyi	Lepeophtheirus salmonis	Tigriopus californicus	Drosophila melanogaster	A. tonsa transcriptome
Complete single copy	59.4747	42.7767	76.9231	85.0844	69.4184	89.3058	94.3715	98.9681	42.7767
Complete duplicate	1.87617	48.5929	1.59475	2.1576	1.21951	3.2833	1.31332	0.750469	48.5929
Fragmented	20.6379	7.87992	6.28518	3.37711	20.3565	1.96998	1.87617	0	7.87992
Missing	18.0113	0.750469	15.197	9.38086	9.00563	5.4409	2.43902	0.281426	0.750469
total	100	100	100	100	100	100	100	100	100

### Sheet: Genome size and repeats
	Accession	Species	Assembly length (Mb)	Genome size from PreQC (Mb)	Contigs or scaffolds	Assembled nonrepetitive (Mb)	Scaffolding gaps (Mb)	Assembled repeats (Mb)	Not assembled (Mb)	Repeats % of assembly	Assembled nonrepetitive % of genome	% of genome unassembled
	OETC01	Acartia tonsa	986.162	2482	383038	563.022	3.00666	423.14	1492.83	42.9077	22.6842	60.2675
	AZAI02	Eurytemora affinis	351.124	486.5	14526	224.281	2.51857	126.843	132.858	36.1249	46.1009	27.8265
	FTRT01	Oithona nana	82.0669	177.2	7375	75.0633	2.94317	7.00366	92.1899	8.53408	42.3608	53.6868
	LBBV01	Caligus rogercresseyi	398.148	1011	288616	285.484	0	112.663	612.852	28.2968	28.2378	60.6184
	LBBX01	Lepeophtheirus salmonis	665.13	751.8	83165	281.554	0	383.575	86.6704	57.6693	37.4507	11.5284
	TCALIF_genome_v1.0	Tigriopus californicus	177.72	235.7	26175	126.806	6.91392	50.9139	51.0659	28.6484	53.7999	24.599
	V6	Drosophila melanogaster	142.573	147.6	1870	110.509	1.15295	32.0636	3.874	22.4892	74.8709	3.40579
	Accession	Species	SINE (Mb)	LINE (Mb)	LTR (Mb)	DNA elements (Mb)	Unclassified repeats (Mb)	Small RNAs (Mb)	Satellites (Mb)	Simple repeats (Mb)	Low complexity (Mb)	Total repetitive (Mb)
	OETC01	Acartia tonsa	0	1.09351	0.267802	0.496251	401.502	0	0	16.9164	2.86327	423.14
	AZAI02	Eurytemora affinis	0	1.90121	1.17055	0.424434	111.448	0	0	10.7933	1.1054	126.843
	FTRT01	Oithona nana	0	0	0	0	6.38957	0	0	0.519677	0.094413	7.00366
	LBBV01	Caligus rogercresseyi	0	3.41873	0.330646	9.24023	92.7189	0	0	6.23482	0.719864	112.663
	LBBX01	Lepeophtheirus salmonis	0	13.1988	6.62537	93.3801	263.921	0	0	5.50121	0.948698	383.575
	TCALIF_genome_v1.0	Tigriopus californicus	0	11.0275	6.11131	2.07909	29.8439	0	0.011094	1.65174	0.189281	50.9139
	V6	Drosophila melanogaster	0	5.60217	12.9557	1.36287	8.17075	0	0	3.49105	0.481058	32.0636
				LINE (Mb)	LTR (Mb)	DNA elements (Mb)	Unclassified repeats (Mb)	Small RNAs (Mb)	Satellites (Mb)	Simple repeats (Mb)	Low complexity (Mb)	Total repetitive (Mb)
		Acartia tonsa		0.258429	0.0632893	0.117278	94.8865	0	0	3.99782	0.676672	100
		Eurytemora affinis		1.49887	0.922832	0.334613	87.8631	0	0	8.50914	0.871468	100
		Oithona nana		0	0	0	91.2319	0	0	7.42008	1.34805	100
		Caligus rogercresseyi		3.03447	0.293482	8.20165	82.2974	0	0	5.53403	0.638952	100
		Lepeophtheirus salmonis		3.441	1.72726	24.3446	68.8056	0	0	1.43419	0.24733	100
		Tigriopus californicus		21.6591	12.0032	4.08353	58.6164	0	0.0217897	3.24418	0.371767	100
		Drosophila melanogaster		17.472	40.4062	4.25052	25.483	0	0	10.8879	1.50032	100
				0.681562

### Sheet: Copepod genetic resources
Dataset type	Species	Order		Accession
WGS	Acartia tonsa	Calanoida		OETC01
WGS	Eurytemora affinis	Calanoida		AZAI02
WGS	Oithona nana	Cyclopoida		FTRT01
WGS	Caligus rogercresseyi	Siphonostomatoida		LBBV01
WGS	Lepeophtheirus salmonis	Siphonostomatoida		LBBX01
WGS	Tigriopus californicus	Harpacticoida		TCALIF_genome_v1.0
TSA	Pleuromamma xiphias	Calanoida		GFCI01
TSA	Calanus finmarchicus	Calanoida		GAXK01
TSA	Labidocera madurae	Calanoida		GFWO01
TSA	Calanus finmarchicus	Calanoida		GBFB01
TSA	Eurytemora affinis	Calanoida		GBGO01
TSA	Eurytemora affinis	Calanoida		GEAN01
TSA	Neocalanus flemingeri	Calanoida		GFUD01
TSA	Acartia tonsa	Calanoida		HAGX01
TSA	Acartia tonsa	Calanoida		GFWY01
TSA	Calanus glacialis	Calanoida		HACJ01
TSA	Calanus glacialis	Calanoida		GBXT01
TSA	Calanus finmarchicus	Calanoida		GBXU01
TSA	Epischura baikalensis	Calanoida		GFUA01
TSA	Apocyclops royi	Cyclopoida		GHAJ01
TSA	Paracyclopina nana	Cyclopoida		GCJT01
TSA	Eucyclops serrulatus	Cyclopoida		GARW01
TSA	Tisbe holothuriae	Harpacticoida		HAHV01
TSA	Tigriopus japonicus	Harpacticoida		GCHA01
TSA	Tigriopus kingsejongensis	Harpacticoida		GDFW01
TSA	Tigriopus californicus	Harpacticoida		GBSZ01
TSA	Tigriopus californicus	Harpacticoida		GBTC01
TSA	Caligus rogercresseyi	Siphonostomatoida		GAZX01
TSA	Lepeophtheirus salmonis	Siphonostomatoida		HACA01
Mitochondrion	Calanus hyperboreus	Calanoida		NC_019627.1/JX678968.1
Mitochondrion	Paracyclopina nana	Cyclopoida		NC_012455.1/EU877959.1
Mitochondrion	Lernaea cyprinacea	Cyclopoida		NC_025239.1/KM235194.1
Mitochondrion	Sinergasilus polycolpus	Cyclopoida		NC_028085.1/KR263117.1
Mitochondrion	Tigriopus japonicus	Harpacticoida		NC_003979.1/AB060648.1
Mitochondrion	Tigriopus californicus	Harpacticoida		NC_008831.2/DQ913891.2
Mitochondrion	Amphiascoides atopus	Harpacticoida		NC_023783.1/KF667526.1
Mitochondrion	Pollicipes polymerus	gooseneck barnacle outgroup		NC_005936.1/AY456188.1
Mitochondrion	Lepeophtheirus salmonis	Siphonostomatoida		NC_007215.1/AY625897.1
Mitochondrion	Pandarus rhincodonicus	Siphonostomatoida		NC_024046.1/HG942363.1

### Sheet: Acartia COI accession
Name	Genus	Species	Internal name
scaffold_11053	Acartia	tonsa	RUC Aton1.0
KX827621.1	Acartia	amboinensis	Aam1
KX827622.1	Acartia	amboinensis	Aam2
JX995254.1	Acartia	bifilosa	Ab7
JX995248.1	Acartia	bifilosa	MT02540
JX995249.1	Acartia	bifilosa	MT02541
JX995250.1	Acartia	bifilosa	MT02542
JX995251.1	Acartia	bifilosa	MT02543
JX995252.1	Acartia	bifilosa	MT02544
JX995253.1	Acartia	bifilosa	MT02545
EU599500.1	Acartia	bifilosa	IOCAS:YE07
EU599504.1	Acartia	bifilosa	IOCAS:YE07
EU599505.1	Acartia	bifilosa	IOCAS:YE07
EU599506.1	Acartia	bifilosa	IOCAS:YE07
EU599508.1	Acartia	bifilosa	IOCAS:YE07
EU599503.1	Acartia	bifilosa	IOCAS:YE07
EU599507.1	Acartia	bifilosa	IOCAS:YE07
EU599501.1	Acartia	bifilosa	IOCAS:YE07
EU599502.1	Acartia	bifilosa	IOCAS:YE07
KU672400.1	Acartia	bilobata
KP068672.1	Acartia	bispinosa	AB1
KP068673.1	Acartia	bispinosa	AB2
KP068674.1	Acartia	bispinosa	AB3
KP068675.1	Acartia	bispinosa	AB4
KP068676.1	Acartia	bispinosa	AB5
JX846937.1	Acartia	californiensis
JX846938.1	Acartia	californiensis
JX846939.1	Acartia	californiensis
JX846935.1	Acartia	californiensis
JX846936.1	Acartia	californiensis
JX846943.1	Acartia	californiensis
JX846944.1	Acartia	californiensis
JX846945.1	Acartia	californiensis
JX846946.1	Acartia	californiensis
JX846947.1	Acartia	californiensis
JX846948.1	Acartia	californiensis
JX846949.1	Acartia	californiensis
JX846951.1	Acartia	californiensis
JX846950.1	Acartia	californiensis
JX846952.1	Acartia	californiensis
JX846940.1	Acartia	californiensis
JX846941.1	Acartia	californiensis
JX846942.1	Acartia	californiensis
JX846957.1	Acartia	californiensis
JX846958.1	Acartia	californiensis
JX846959.1	Acartia	californiensis
JX846956.1	Acartia	californiensis
JX846953.1	Acartia	californiensis
JX846954.1	Acartia	californiensis
JX846955.1	Acartia	californiensis
JX846960.1	Acartia	californiensis
JX846961.1	Acartia	californiensis
JX846962.1	Acartia	californiensis
MF098544.1	Acartia	clausii
KP136577.1	Acartia	clausii	Bsex-159
KP136578.1	Acartia	clausii	Bsex-160
KP136593.1	Acartia	clausii	Bsex-195
KP136594.1	Acartia	clausii	Bsex-196
KP136616.1	Acartia	clausii	Bsex-234
KP136617.1	Acartia	clausii	Bsex-235
KP136618.1	Acartia	clausii	Bsex-236
KP136699.1	Acartia	clausii	Bsex-366
JX995237.1	Acartia	clausii	MT00572
JX995238.1	Acartia	clausii	MT00573
JX995239.1	Acartia	clausii	MT00576
JX995240.1	Acartia	clausii	MT00802
JX995241.1	Acartia	clausii	MT00803
JX995242.1	Acartia	clausii	MT00804
JX995243.1	Acartia	clausii	MT00805
JX995244.1	Acartia	clausii	MT00831
JX995245.1	Acartia	clausii	MT00832
JX995246.1	Acartia	clausii	MT03357
JX995247.1	Acartia	clausii	MT03358
HE647790.1	Acartia	clausii	partial
HE647791.1	Acartia	clausii	partial
HE647792.1	Acartia	clausii	partial
HE647793.1	Acartia	clausii	partial
HE647794.1	Acartia	clausii	partial
HE647795.1	Acartia	clausii	partial
HE647796.1	Acartia	clausii	partial
HE863718.1	Acartia	clausii	partial
HE863719.1	Acartia	clausii	partial
HE863720.1	Acartia	clausii	partial
HE863721.1	Acartia	clausii	partial
HE863722.1	Acartia	clausii	partial
EU599494.1	Acartia	clausii	IOCAS:YE07
EU599495.1	Acartia	clausii	IOCAS:YE07
EU599493.1	Acartia	clausii	IOCAS:YE07
EU599496.1	Acartia	clausii	IOCAS:YE07
EU599497.1	Acartia	clausii	IOCAS:YE07
EU599498.1	Acartia	clausii	IOCAS:YE07
EU599499.1	Acartia	clausii	IOCAS:YE07
KT208776.1	Acartia	clausii	MT00572
KT209200.1	Acartia	clausii	MT00573
KT209582.1	Acartia	clausii	MT00576
KT208538.1	Acartia	clausii	MT00802
KT208837.1	Acartia	clausii	MT00803
KT208570.1	Acartia	clausii	MT00804
KT208747.1	Acartia	clausii	MT00831
KT208835.1	Acartia	clausii	MT00832
KP861425.1	Acartia	clausii	P0029
EU856796.1	Acartia	danae	ardp55-1
HE863723.1	Acartia	discaudata	partial
HE863724.1	Acartia	discaudata	partial
HE863725.1	Acartia	discaudata	partial
HE863726.1	Acartia	discaudata	partial
HE863727.1	Acartia	discaudata	partial
HE863728.1	Acartia	discaudata	partial
HE863729.1	Acartia	discaudata	partial
HE863730.1	Acartia	discaudata	partial
HE863731.1	Acartia	discaudata	partial
KP861424.1	Acartia	discaudata	P0020
KR048930.1	Acartia	erythraea	LEGO-CAL002-1
KR048931.1	Acartia	erythraea	LEGO-CAL002-2
JX982260.1	Acartia	forticrusa	JNU_SRE_1
JX982261.1	Acartia	forticrusa	JNU_SRE_2
JX982262.1	Acartia	forticrusa	JNU_SRE_3
JX982263.1	Acartia	forticrusa	JNU_SRE_4
JX982264.1	Acartia	forticrusa	JNU_SRE_5
JX982265.1	Acartia	forticrusa	JNU_SRE_6
EU274431.1	Acartia	hudsonica
EU016218.1	Acartia	hudsonica
KC287251.1	Acartia	hudsonica	Ahu1
KC287252.1	Acartia	hudsonica	Ahu2
KC287253.1	Acartia	hudsonica	Ahu3
KC287254.1	Acartia	hudsonica	AhudSF
HM045295.1	Acartia	hudsonica	IOCAS:08HTA11
HM045294.1	Acartia	hudsonica	IOCAS:08HTa11
KC287255.1	Acartia	jilletti	Aji1
HM481287.1	Acartia	levequei	NA
KC287256.1	Acartia	longiremis	Alo1
HE647783.1	Acartia	margalefi
HE647784.1	Acartia	margalefi
HE647785.1	Acartia	margalefi
HE647786.1	Acartia	margalefi
HE647787.1	Acartia	margalefi
HE647788.1	Acartia	margalefi
HE647789.1	Acartia	margalefi
EU856813.1	Acartia	negligens	armp55-1
EU856797.1	Acartia	negligens	armp55-2
EU856798.1	Acartia	negligens	armp55-3
EU856799.1	Acartia	negligens	armp55-4
EU856800.1	Acartia	negligens	armp55-5
EU856812.1	Acartia	negligens	armp55-7
HM045291.1	Acartia	negligens	IOCAS:908_13.4
KC287257.1	Acartia	ohtsukai	Aoh1
KC287260.1	Acartia	ohtsukai	AohJS25.9
KC287258.1	Acartia	ohtsukai	AohJS25.10
KC287259.1	Acartia	ohtsukai	AohJS25.11
KC287261.1	Acartia	ohtsukai	AohJS39.11
KC287262.1	Acartia	ohtsukai	AohJS39.12
HM045293.1	Acartia	ohtsukai	IOCAS:08ht13
AY145426.1	Acartia	omorii
JX982268.1	Acartia	omorii	JNU_JM
DQ071177.1	Acartia	pacifica
KF977232.1	Acartia	pacifica	DNZ042
KC287263.1	Acartia	pacifica	AohJS54.7
KC287264.1	Acartia	pacifica	ApaJS54.8
KC287265.1	Acartia	pacifica	ApaJS57.3
KC287266.1	Acartia	pacifica	ApaJS58.1.
KC287267.1	Acartia	pacifica	ApaJS58.2
HM045292.1	Acartia	pacifica	IOCAS:HD060805
EU599509.1	Acartia	pacifica	IOCAS:Jzbay
KU613356.1	Acartia	southwelli	As1
KU613357.1	Acartia	southwelli	As2
JX982266.1	Acartia	southwelli	JNU_PL_1
JX982267.1	Acartia	southwelli	JNU_PL_2
DQ071176.1	Acartia	sp.
KC287271.1	Acartia	sp.
KC287268.1	Acartia	sp.
KC287269.1	Acartia	sp.
KC287270.1	Acartia	sp.
KF977233.1	Acartia	sp.
KF977234.1	Acartia	sp.
KF977235.1	Acartia	sp.
KF977236.1	Acartia	sp.
KF977237.1	Acartia	sp.
KC594111.1	Acartia	sp.
KC594117.1	Acartia	sp.
KC594113.1	Acartia	sp.
KC594112.1	Acartia	sp.
KC594116.1	Acartia	sp.
KC594115.1	Acartia	sp.
KC594114.1	Acartia	sp.
KC594118.1	Acartia	sp.
KC594119.1	Acartia	sp.
HQ661802.1	Acartia	sp.
HQ661803.1	Acartia	sp.
EU599510.1	Acartia	sp.	voucher
KR048932.1	Acartia	steueri	LEGO-CAL005
KR048933.1	Acartia	steueri	LEGO-CAL005-9
KR048934.1	Acartia	steueri	LEGO-CAL005-10
EU016219.1	Acartia	tonsa
EU016222.1	Acartia	tonsa
KM458075.1	Acartia	tonsa	1
KM458076.1	Acartia	tonsa	2
KM458077.1	Acartia	tonsa	3
KM458078.1	Acartia	tonsa	4
KM458079.1	Acartia	tonsa	5
KM458080.1	Acartia	tonsa	6
KM458081.1	Acartia	tonsa	7
KM458082.1	Acartia	tonsa	8
KM458083.1	Acartia	tonsa	9
KM458084.1	Acartia	tonsa	10
KM458085.1	Acartia	tonsa	11
KM458086.1	Acartia	tonsa	12
KM458087.1	Acartia	tonsa	13
EU274436.1	Acartia	tonsa	H1
EU274437.1	Acartia	tonsa	H2
EU274438.1	Acartia	tonsa	H3
EU274439.1	Acartia	tonsa	H4
EU274440.1	Acartia	tonsa	H5
EU274441.1	Acartia	tonsa	H6
EU274442.1	Acartia	tonsa	H7
EU274443.1	Acartia	tonsa	H8
EU274444.1	Acartia	tonsa	H9
EU274445.1	Acartia	tonsa	H10
EU274446.1	Acartia	tonsa	H11
EU274447.1	Acartia	tonsa	H12
EU274448.1	Acartia	tonsa	H13
EU274449.1	Acartia	tonsa	H14
EU274450.1	Acartia	tonsa	H15
EU274451.1	Acartia	tonsa	H16
EU274452.1	Acartia	tonsa	H17
EU274453.1	Acartia	tonsa	H18
EU274454.1	Acartia	tonsa	H19
EU274455.1	Acartia	tonsa	H20
EU274456.1	Acartia	tonsa	H21
EU274457.1	Acartia	tonsa	H22
EU274458.1	Acartia	tonsa	H23
EU274459.1	Acartia	tonsa	H24
EU274460.1	Acartia	tonsa	H25
EU274461.1	Acartia	tonsa	H26
EU274462.1	Acartia	tonsa	H27
EU274463.1	Acartia	tonsa	H28
EU274464.1	Acartia	tonsa	H29
EU196713.1	Acartia	tonsa	AC2
EU196714.1	Acartia	tonsa	AC3
EU196716.1	Acartia	tonsa	AC4
EU196718.1	Acartia	tonsa	AC5
EU196715.1	Acartia	tonsa	AC7
EU196712.1	Acartia	tonsa	AC8
EU196717.1	Acartia	tonsa	AC9
EU196721.1	Acartia	tonsa	AC42
EU196719.1	Acartia	tonsa	AC43
EU196722.1	Acartia	tonsa	AC47
EU196723.1	Acartia	tonsa	AC48
EU196720.1	Acartia	tonsa	AC50
EU196724.1	Acartia	tonsa	AC51
EU196707.1	Acartia	tonsa	AC81
EU196702.1	Acartia	tonsa	AC82
EU196703.1	Acartia	tonsa	AC84
EU196704.1	Acartia	tonsa	AC87
EU196706.1	Acartia	tonsa	AC90
EU196705.1	Acartia	tonsa	AC91
EU196725.1	Acartia	tonsa	AC121
EU196728.1	Acartia	tonsa	AC122
EU196732.1	Acartia	tonsa	AC124
EU196726.1	Acartia	tonsa	AC125
EU196730.1	Acartia	tonsa	AC126
EU196731.1	Acartia	tonsa	AC127
EU196729.1	Acartia	tonsa	AC129
EU196727.1	Acartia	tonsa	AC131
EU196709.1	Acartia	tonsa	ACKI2
EU196708.1	Acartia	tonsa	ACKI3
EU196710.1	Acartia	tonsa	ACKI4
EU196711.1	Acartia	tonsa	ACKI5
JF304027.1	Acartia	tonsa	ActoH030
JF304028.1	Acartia	tonsa	ActoH031
JF304029.1	Acartia	tonsa	ActoH032
JF304030.1	Acartia	tonsa	ActoH033
JF304031.1	Acartia	tonsa	ActoH034
JF304032.1	Acartia	tonsa	ActoH035
JF304033.1	Acartia	tonsa	ActoH036
JF304034.1	Acartia	tonsa	ActoH037
JF304035.1	Acartia	tonsa	ActoH038
JF304036.1	Acartia	tonsa	ActoH039
JF304037.1	Acartia	tonsa	ActoH040
JF304038.1	Acartia	tonsa	ActoH041
JF304039.1	Acartia	tonsa	ActoH042
JF304040.1	Acartia	tonsa	ActoH043
JF304041.1	Acartia	tonsa	ActoH044
JF304042.1	Acartia	tonsa	ActoH045
JF304043.1	Acartia	tonsa	ActoH046
JF304044.1	Acartia	tonsa	ActoH047
JF304045.1	Acartia	tonsa	ActoH048
JF304046.1	Acartia	tonsa	ActoH049
JF304047.1	Acartia	tonsa	ActoH050
JF304048.1	Acartia	tonsa	ActoH051
JF304049.1	Acartia	tonsa	ActoH052
JF304050.1	Acartia	tonsa	ActoH053
JF304051.1	Acartia	tonsa	ActoH054
JF304052.1	Acartia	tonsa	ActoH055
JF304053.1	Acartia	tonsa	ActoH056
JF304054.1	Acartia	tonsa	ActoH057
JF304055.1	Acartia	tonsa	ActoH058
JF304056.1	Acartia	tonsa	ActoH059
JF304057.1	Acartia	tonsa	ActoH060
JF304058.1	Acartia	tonsa	ActoH061
JF304059.1	Acartia	tonsa	ActoH062
JF304060.1	Acartia	tonsa	ActoH063
JF304061.1	Acartia	tonsa	ActoH064
JF304062.1	Acartia	tonsa	ActoH065
JF304063.1	Acartia	tonsa	ActoH066
JF304064.1	Acartia	tonsa	ActoH067
JF304065.1	Acartia	tonsa	ActoH068
JF304066.1	Acartia	tonsa	ActoH069
JF304067.1	Acartia	tonsa	ActoH070
JF304068.1	Acartia	tonsa	ActoH071
JF304069.1	Acartia	tonsa	ActoH072
JF304070.1	Acartia	tonsa	ActoH073
JF304071.1	Acartia	tonsa	ActoH074
JF304072.1	Acartia	tonsa	ActoH075
JF304073.1	Acartia	tonsa	ActoH076
JF304074.1	Acartia	tonsa	ActoH077
JF304075.1	Acartia	tonsa	ActoH078
JF304076.1	Acartia	tonsa	ActoH079
JF304077.1	Acartia	tonsa	ActoH080
JF304078.1	Acartia	tonsa	ActoH081
JF304079.1	Acartia	tonsa	ActoH082
JF304080.1	Acartia	tonsa	ActoH083
JF304081.1	Acartia	tonsa	ActoH084
JF304082.1	Acartia	tonsa	ActoH085
JF304083.1	Acartia	tonsa	ActoH086
JF304084.1	Acartia	tonsa	ActoH087
JF304085.1	Acartia	tonsa	ActoH088
JF304086.1	Acartia	tonsa	ActoH089
JF304087.1	Acartia	tonsa	ActoH090
JF304088.1	Acartia	tonsa	ActoH091
JF304089.1	Acartia	tonsa	ActoH092
JF304090.1	Acartia	tonsa	ActoH093
JF304091.1	Acartia	tonsa	ActoH094
JF304092.1	Acartia	tonsa	ActoH095
JF304093.1	Acartia	tonsa	ActoH096
JF304094.1	Acartia	tonsa	ActoH097
JF304095.1	Acartia	tonsa	ActoH098
KM879199.1	Acartia	tonsa	BILBAO_1
KM879200.1	Acartia	tonsa	BILBAO_2
KM879201.1	Acartia	tonsa	BILBAO_3
KM879202.1	Acartia	tonsa	BILBAO_4
KM879203.1	Acartia	tonsa	BILBAO_5
KM879204.1	Acartia	tonsa	BILBAO_6
KM879205.1	Acartia	tonsa	BILBAO_7
KM879206.1	Acartia	tonsa	BILBAO_8
KM879207.1	Acartia	tonsa	BILBAO_9
KM879208.1	Acartia	tonsa	BILBAO_10
JQ245070.1	Acartia	tonsa	MS.Eg
JX995255.1	Acartia	tonsa	MT00542
JX995256.1	Acartia	tonsa	MT00543
JX995257.1	Acartia	tonsa	MT00544
JX995259.1	Acartia	tonsa	MT00545
JX995258.1	Acartia	tonsa	MT00546
JX995260.1	Acartia	tonsa	MT00552
JX995261.1	Acartia	tonsa	MT00553
JX995262.1	Acartia	tonsa	MT00554
JX995263.1	Acartia	tonsa	MT00555
JX995264.1	Acartia	tonsa	MT00556
JX995265.1	Acartia	tonsa	MT03312
JX995266.1	Acartia	tonsa	MT03313
JX995267.1	Acartia	tonsa	MT03314
JX995268.1	Acartia	tonsa	MT03315
JX995269.1	Acartia	tonsa	MT03316
JX995270.1	Acartia	tonsa	MT03848
KM879209.1	Acartia	tonsa	URDAIBAI_1
KM879210.1	Acartia	tonsa	URDAIBAI_2
KM879211.1	Acartia	tonsa	URDAIBAI_3
KM879212.1	Acartia	tonsa	URDAIBAI_4
KM879213.1	Acartia	tonsa	URDAIBAI_5
KM879214.1	Acartia	tonsa	URDAIBAI_6
KM879215.1	Acartia	tonsa	URDAIBAI_7
KM879216.1	Acartia	tonsa	URDAIBAI_8
HE647797.1	Acartia	tonsa
HE647798.1	Acartia	tonsa
KC287387.1	Acartia	tonsa	ActoCA1NEPac
KC287386.1	Acartia	tonsa	ActoCANEPac
KC287391.1	Acartia	tonsa	ActoGB2
KC287390.1	Acartia	tonsa	ActoGB
KC287409.1	Acartia	tonsa	ActoMA01
KC287399.1	Acartia	tonsa	ActoMA1802
KC287400.1	Acartia	tonsa	ActoMA1804
KC287401.1	Acartia	tonsa	ActoMA1805
KC287402.1	Acartia	tonsa	ActoMA1806
KC287403.1	Acartia	tonsa	ActoMA1808
KC287404.1	Acartia	tonsa	ActoMA2203
KC287405.1	Acartia	tonsa	ActoMA2204
KC287385.1	Acartia	tonsa	ActoMA2600
KC287406.1	Acartia	tonsa	ActoMA2601
KC287407.1	Acartia	tonsa	ActoMA2602
KC287408.1	Acartia	tonsa	ActoMA2603
KC287410.1	Acartia	tonsa	ActoME2405
KC287411.1	Acartia	tonsa	ActoME2406
KC287412.1	Acartia	tonsa	ActoME2407
KC287413.1	Acartia	tonsa	ActoME2408
KC287414.1	Acartia	tonsa	ActoME2409
KC287415.1	Acartia	tonsa	ActoME2410
KC287388.1	Acartia	tonsa	ActoME2411
KC287389.1	Acartia	tonsa	ActoME2412
KC287416.1	Acartia	tonsa	ActoNC
KC287418.1	Acartia	tonsa	ActoNH1
KC287419.1	Acartia	tonsa	ActoNH2
KC287420.1	Acartia	tonsa	ActoNH25
KC287272.1	Acartia	tonsa	ActoNH0601
KC287273.1	Acartia	tonsa	ActoNH0602
KC287274.1	Acartia	tonsa	ActoNH0604
KC287275.1	Acartia	tonsa	ActoNH0605
KC287276.1	Acartia	tonsa	ActoNH0606
KC287277.1	Acartia	tonsa	ActoNH0607
KC287278.1	Acartia	tonsa	ActoNH0608
KC287279.1	Acartia	tonsa	ActoNH0609
KC287280.1	Acartia	tonsa	ActoNH0610
KC287281.1	Acartia	tonsa	ActoNH0701
KC287282.1	Acartia	tonsa	ActoNH0702
KC287283.1	Acartia	tonsa	ActoNH0703
KC287284.1	Acartia	tonsa	ActoNH0704
KC287285.1	Acartia	tonsa	ActoNH0705
KC287286.1	Acartia	tonsa	ActoNH0707
KC287287.1	Acartia	tonsa	ActoNH0801
KC287288.1	Acartia	tonsa	ActoNH0802
KC287289.1	Acartia	tonsa	ActoNH0803
KC287290.1	Acartia	tonsa	ActoNH0804
KC287291.1	Acartia	tonsa	ActoNH0805
KC287292.1	Acartia	tonsa	ActoNH0806
KC287293.1	Acartia	tonsa	ActoNH0807
KC287294.1	Acartia	tonsa	ActoNH0809
KC287295.1	Acartia	tonsa	ActoNH0901
KC287296.1	Acartia	tonsa	ActoNH0902
KC287297.1	Acartia	tonsa	ActoNH0903
KC287298.1	Acartia	tonsa	ActoNH0904
KC287299.1	Acartia	tonsa	ActoNH0906
KC287300.1	Acartia	tonsa	ActoNH0907
KC287301.1	Acartia	tonsa	ActoNH0908
KC287302.1	Acartia	tonsa	ActoNH1012
KC287303.1	Acartia	tonsa	ActoNH1013
KC287304.1	Acartia	tonsa	ActoNH1014
KC287305.1	Acartia	tonsa	ActoNH1015
KC287306.1	Acartia	tonsa	ActoNH1016
KC287307.1	Acartia	tonsa	ActoNH1017
KC287308.1	Acartia	tonsa	ActoNH1018
KC287309.1	Acartia	tonsa	ActoNH1019
KC287310.1	Acartia	tonsa	ActoNH1020
KC287311.1	Acartia	tonsa	ActoNH1021
KC287312.1	Acartia	tonsa	ActoNH1022
KC287313.1	Acartia	tonsa	ActoNH1023
KC287314.1	Acartia	tonsa	ActoNH1024
KC287315.1	Acartia	tonsa	ActoNH1025
KC287316.1	Acartia	tonsa	ActoNH1026
KC287317.1	Acartia	tonsa	ActoNH1101
KC287318.1	Acartia	tonsa	ActoNH1102
KC287319.1	Acartia	tonsa	ActoNH1103
KC287320.1	Acartia	tonsa	ActoNH1104
KC287321.1	Acartia	tonsa	ActoNH1105
KC287322.1	Acartia	tonsa	ActoNH1106
KC287323.1	Acartia	tonsa	ActoNH1107
KC287324.1	Acartia	tonsa	ActoNH1108
KC287325.1	Acartia	tonsa	ActoNH1301
KC287326.1	Acartia	tonsa	ActoNH1302
KC287327.1	Acartia	tonsa	ActoNH1303
KC287328.1	Acartia	tonsa	ActoNH1304
KC287329.1	Acartia	tonsa	ActoNH1305
KC287330.1	Acartia	tonsa	ActoNH1401
KC287331.1	Acartia	tonsa	ActoNH1403
KC287332.1	Acartia	tonsa	ActoNH1404
KC287333.1	Acartia	tonsa	ActoNH1405
KC287334.1	Acartia	tonsa	ActoNH1406
KC287335.1	Acartia	tonsa	ActoNH1407
KC287336.1	Acartia	tonsa	ActoNH1408
KC287337.1	Acartia	tonsa	ActoNH1409
KC287338.1	Acartia	tonsa	ActoNH1410
KC287339.1	Acartia	tonsa	ActoNH1411
KC287340.1	Acartia	tonsa	ActoNH1412
KC287341.1	Acartia	tonsa	ActoNH1413
KC287342.1	Acartia	tonsa	ActoNH1501
KC287343.1	Acartia	tonsa	ActoNH1502
KC287344.1	Acartia	tonsa	ActoNH1503
KC287345.1	Acartia	tonsa	ActoNH1701
KC287346.1	Acartia	tonsa	ActoNH1702
KC287347.1	Acartia	tonsa	ActoNH1703
KC287348.1	Acartia	tonsa	ActoNH1704
KC287349.1	Acartia	tonsa	ActoNH1705
KC287350.1	Acartia	tonsa	ActoNH1706
KC287351.1	Acartia	tonsa	ActoNH1707
KC287352.1	Acartia	tonsa	ActoNH1708
KC287353.1	Acartia	tonsa	ActoNH2001
KC287354.1	Acartia	tonsa	ActoNH2002
KC287355.1	Acartia	tonsa	ActoNH2003
KC287357.1	Acartia	tonsa	ActoNH2006
KC287358.1	Acartia	tonsa	ActoNH2007
KC287359.1	Acartia	tonsa	ActoNH2008
KC287360.1	Acartia	tonsa	ActoNH2009
KC287361.1	Acartia	tonsa	ActoNH2010
KC287362.1	Acartia	tonsa	ActoNH2011
KC287363.1	Acartia	tonsa	ActoNH2012
KC287364.1	Acartia	tonsa	ActoNH2013
KC287365.1	Acartia	tonsa	ActoNH2301
KC287366.1	Acartia	tonsa	ActoNH2302
KC287367.1	Acartia	tonsa	ActoNH2303
KC287368.1	Acartia	tonsa	ActoNH2304
KC287369.1	Acartia	tonsa	ActoNH2305
KC287370.1	Acartia	tonsa	ActoNH2306
KC287371.1	Acartia	tonsa	ActoNH2307
KC287372.1	Acartia	tonsa	ActoNH2308
KC287373.1	Acartia	tonsa	ActoNH2309
KC287374.1	Acartia	tonsa	ActoNH2310
KC287375.1	Acartia	tonsa	ActoNH2701
KC287376.1	Acartia	tonsa	ActoNH2702
KC287377.1	Acartia	tonsa	ActoNH2703
KC287378.1	Acartia	tonsa	ActoNH2705
KC287379.1	Acartia	tonsa	ActoNH2706
KC287380.1	Acartia	tonsa	ActoNH2802
KC287381.1	Acartia	tonsa	ActoNH2803
KC287382.1	Acartia	tonsa	ActoNH2805
KC287383.1	Acartia	tonsa	ActoNH2806
KC287384.1	Acartia	tonsa	ActoNH2808
KC287417.1	Acartia	tonsa	ActoNH
KC287421.1	Acartia	tonsa	ActoRI1999
KC287392.1	Acartia	tonsa	ActoRI2103
KC287393.1	Acartia	tonsa	ActoRI2401
KC287394.1	Acartia	tonsa	ActoRI2402
KC287395.1	Acartia	tonsa	ActoRI2403
KC287396.1	Acartia	tonsa	ActoRI2404
KC287397.1	Acartia	tonsa	ActoRI2503
KC287398.1	Acartia	tonsa	ActoRI2504
DQ431907.1	Acartia	tonsa	ArCoActo01
DQ431908.1	Acartia	tonsa	ArCoActo02
DQ431909.1	Acartia	tonsa	ArCoActo03
DQ431910.1	Acartia	tonsa	ArCoActo04
DQ431911.1	Acartia	tonsa	ArCoActo05
DQ431912.1	Acartia	tonsa	ArCoActo06
KC287422.1	Acartia	tsuensis	AtsJ40.3
KC287423.1	Acartia	tsuensis	AtsJS40.2
KC287424.1	Acartia	tsuensis	AtsJS40.4
KC287425.1	Acartia	tsuensis	AtsU2.2
KC287426.1	Acartia	tsuensis	AtsU2.5
KC287427.1	Acartia	tsuensis	AtsU2.6
KR048935.1	Acartia	tsuensis	LEGO-CAL007
KR048936.1	Acartia	tsuensis	LEGO-CAL007-13
JQ245071.1	Paracartia	grani	MS.Eg
KP136576.1	Acartia	sp.
KP136652.1	Acartia	sp.
KP136653.1	Acartia	sp.
KT186358.1	Uncultured	sp.
KT186356.1	Uncultured	sp.
KT186357.1	Uncultured	sp.
KT209513.1	Temora	longicornis	MT00500
KT209503.1	Temora	longicornis	MT00511
KT208939.1	Temora	longicornis	MT00548
KT208703.1	Temora	longicornis	MT00506
KT208420.1	Temora	longicornis	MT00499
KC287897.1	Temora	longicornis	TeLoLS504
KC287896.1	Temora	longicornis	TeLoLS472
KC287895.1	Temora	longicornis	Co145.2.7
KC287894.1	Temora	longicornis	Co145.2.5
KC287893.1	Temora	longicornis	Co145.2.3
KC287892.1	Temora	longicornis	Co145.2.10
JX995159.1	Temora	longicornis	Tl8
JX995158.1	Temora	longicornis	MT02539
JX995157.1	Temora	longicornis	MT02538
JX995156.1	Temora	longicornis	MT02537
JX995155.1	Temora	longicornis	MT02536
JX995154.1	Temora	longicornis	MT02534
JX995153.1	Temora	longicornis	MT02533
JX995152.1	Temora	longicornis	MT00548
JX995151.1	Temora	longicornis	MT00511
JX995150.1	Temora	longicornis	MT00506
JX995149.1	Temora	longicornis	MT00503
JX995148.1	Temora	longicornis	MT00500
JX995147.1	Temora	longicornis	MT00499
JX995146.1	Temora	longicornis	MT00497
																		GTAGTGGTTACAGCTCACGCATTTATTATGATTTTTTTTATAGTTATGCC
																		GTAGTGGTTACGGCTCACGCATTTATTATGATTTTTTTTATAGTTATGCC
																		GTAGTGGTTACGGCTCACGCATTTATTATGATTTTTTTTATAGTTATGCC

### Sheet: Aton1.0 mtDNA
Expected genes	Aton1.0 genes		Expected tRNA	Aton1.0 tRNA		Gene order and orientation in Aton1.0
ATP6	-		A	A		>scaffold_10338
ATP8	-		C	-		rRNA lsu	trnQ	-trnN	-trnC	trnY	COIII	-ND4L	trnS1	-trnL2
COI1	COI		D	-		>scaffold_11053
COI2	COI2 /r		E	E		-trnS1	trnS2	trnW	COI	CYTB	-trnE	-trnH	trnA	-trnY	-trnP	-COII
COI3	COI3		F	F		>scaffold_13315
CYTB	CYTB		G	G		trnF	trnW	-trnN	-ND5	-trnL2	-ND3	ND1	trnQ	trnK	-trnG	trnL1	ND4	-trnS2	-ND6
ND1	ND1		H	H
ND2	-		I	-
ND3	ND3 /r		K	K
ND4	ND4		L	L1
ND4L	ND4L /r		L	L2
ND5	ND5 /r		M	-
ND6	ND6 /r		N	N
rRNA lsu	rRNA lsu /r		P	P
rRNA ssu	-		Q	Q
			R	-
			S	S1
			S	S2
			T	-
			V	-
			W	W
			Y	Y

### Sheet: MAKER BUSCO
BUSCO v2 on MAKER transcripts results
480	Complete and single-copy BUSCOs(S)
8	Complete and duplicated BUSCOs
153	Fragmented BUSCOs
425	Missing BUSCOs
